# A non-coding RNA network involved in KSHV tumorigenesis

**DOI:** 10.1101/2021.03.05.434134

**Authors:** Julián Naipauer, Martín E. García Solá, Daria Salyakina, Santas Rosario, Sion Williams, Omar Coso, Martín C. Abba, Enrique A. Mesri, Ezequiel Lacunza

## Abstract

Regulatory pathways involving non-coding RNAs (ncRNAs) such as microRNAs (miRNAs) and long non-coding RNAs (lncRNA) have gained great relevance due to their role in the control of gene expression modulation. Using RNA sequencing of KSHV Bac36 transfected mouse endothelial cells (mECK36) and tumors, we have analyzed the host and viral transcriptome to uncover the role lncRNA-miRNA-mRNA driven networks in KSHV tumorigenesis. The integration of the differentially expressed ncRNAs, with an exhaustive computational analysis of their experimentally supported targets, led us to dissect complex networks integrated by the cancer-related lncRNAs Malat, Neat1, H19, Meg3 and their associated miRNA-target pairs. These networks would modulate pathways related to KSHV pathogenesis, such as viral carcinogenesis, p53 signaling, RNA surveillance, and Cell cycle control. Finally, the ncRNA-mRNA analysis allowed us to develop signatures that can be used to an appropriate identification of druggable gene or networks defining relevant AIDS-KS therapeutic targets.
