## Supplementary material for "A non-coding RNA network involved in KSHV tumorigenesis": S2-Supplemental Table 2

### Sheet: TARGETS
Experimenatlly Validated Targets (EVT) of MALAT1, NEAT1, H19 and MEG3
	MALAT1	NEAT1	H19	MEG3
	ABCA1	ADARB2	ABCB1	ABCB1
	ACVR2B	BCL2	ABCC1	ABCC1
	ADAMTS1	CALCR	ABCC4	ABCG2
	ADAMTS12	CCND1	ABCG2	ADH4
	ADGRL2	CDH1	AHCY	AIFM2
	AKAP12	CDH2	AKT1	ATG3
	AKAP9	CDK14	ALPL	BCL2
	AKT1	CDK6	BAX	BMP4
	ANXA2	CTBP2	BCR-ABL	BRI3
	ATG12	CTNNB1	CALN1	CASP3
	ATG4D	CXCR4	CAMK2D	CASP8
	ATG7	DDX5	CBL	CASP9
	AURKB	E2F3	CD151	CDH1
	AXL	EIF4G1	CDH1	CDH2
	BAX	EZH2	CDK8	CTNNB1
	BCL2	FUS	CDKN1A	DNMT1
	BIRC7	GATA3	COL1A1	E2F3
	BMI1	GPHA2	COL2A1	EZH2
	BMPER	HIV-1	CTNNB1	FOXO1
	CA2	HMGA1	CUL4A	GDF15
	CAPNS1	HMGA2	CYTH3	HDAC7
	CASP3	IGF2	DICER1	HES1
	CASP9	IL6	DNMT1	HIF1A
	CCAR2	KLF6	DNMT3B	HOXA11
	CCL2	LEF1	DSG1	HSPA5
	CCL5	MAPK6	E2F1	ILF3
	CCND1	MCL1	E2F3	JAK2
	CCT4	MET	EGFR	JARID2
	CD36	MIR101	EIF4A3	JUN
	CDC6	MIR106B	EPCAM	KDR
	CDCP1	MIR-124	ERBB2	LC3-II
	CDH1	MIR129-1	EZH2	MDM2
	CDH2	MIR193B	FADD	MET
	CDH5	miR-194	FOXM1	MIR127
	CDK4	MIR194-1	FOXO1	MIR140
	CDK6	MIR204	FUT4	MIR181A1
	CDK9	MIR218-1	G6PD	MIR181B1
	CDKN1A	MIR34A	GCLC	MIR183
	CDKN1B	MIR365A	GCLM	MIR21
	CHUK	MIR448	GIT2	MIR214
	CKS1B	MIR449B	GRN	MIR421
	CLDN5	MIR506	GSR	MIR664A
	COL6A1	MMP2	GSTP1	NFE2L2
	CPM	MMP7	HMGA1	NFKB1
	CSF1	MYC	HMGA2	NLRP3
	CTHRC1	NRAS	ID2	Notch1
	CTNNB1	PNPLA2	IGF1R	PDCD4
	CXCL5	ROCK1	IGF2BP3	PHLPP1
	CXCR4	SIN3A	IL6	PI3K
	DCTN6	SPP1	IRS1	PTEN
	DRD1	SRP40	ISM1	RAC1
	EGFL7	STAT3	let-7	RAC2
	EGFR	TGFB1	LIN28A	RB1
	ELAVL1	USF1	MACC1	RUNX2
	EPAS1	WNT4	MAPK1	SKP2
	EPCAM	ZEB1	MAPK3	SMAD7
	ERK1		MIR106A	SMO
	EZH2		MIR107	SP7
	FAS		MIR130B	SRGAP1
	FBXW7		MIR138-1	TGFB1
	FBXW8		MIR140	TP53
	FGF2		MIR141	TPM1
	FHL1		MIR148A	UBE2B
	FN1		MIR148B	VEGFA
	FOXQ1		MIR152	ZEB1
	FSD1		MIR194-1
	GLI2		MIR19A
	GPC6		MIR19B1
	GRB2		MIR200A
	GSK3B		MIR200B
	HIF1A		MIR200C
	HMGB1		MIR29A
	HMMR		MIR29B1
	HNF4G		MIR342
	IGF1R		MIR429
	IQGAP1		MIR484
	ITGB1		MIR630
	ITGB4		MIR675
	JAG1		MIRLET7A1
	KDM5B		MIRLET7B
	KEAP1		MMP9
	KRAS		MTOR
	LATS1		MYC
	LAYN		NANOG
	LIN28A		NFE2L2
	LPAR1		NKD1
	LTBP3		Notch1
	LY6K		NQO1
	MAP2K1		PA2G4
	MAP2K2		PDK1
	MAPK1		PHLPP1
	MAPK10		PI3K
	MAPK14		PKM
	MAPK3		PMAIP1
	MAPK8		POU5F1
	MAPK9		PPP1R13L
	MCAM		PROM1
	MCL1		PTBP1
	MDM2		RB1
	MEK1		RUNX1
	MIA2		RUNX2
	MIR-101		SIRT1
	MIR-124		SNAI2
	MIR124-1		SOX2
	MIR129-1		SOX4
	MIR140		SOX8
	MIR142		SPP1
	MIR143		SREBF1
	MIR144		TGFBI
	MIR145		TGFBR3
	MIR195		TP53
	MIR200A		TWIST1
	MIR200C		VASH2
	MIR203A		VDR
	MIR205		VEGFA
	MIR206		VIM
	MIR217		WNT1
	MIR218-1		YES1
	MIR23B		ZEB1
	MIR26B		ZEB2
	MIR-30b
	MIR320A
	MIR363
	MIR375
	MIR376A1
	MIR506
	MMP13
	MMP14
	MMP19
	MMP2
	MMP9
	MTOR
	MYBL2
	MYC
	NANOG
	NFE2L1
	NFKB1
	NNMT
	NOTCH1
	OCLN
	PARP1
	PCDH10
	PCNA
	PI3K
	PIK3CB
	PIK3R1
	POU5F1
	PPP1R13L
	PRKCE
	PROM1
	PTBP2
	PTBP3
	PTK2
	PXN
	RAB5A
	RAP1B
	RASSF6
	RET
	RHOA
	ROBO1
	ROCK1
	ROCK2
	SFRP1
	SIRT1
	SLC26A2
	SMAD4
	SNAI1
	SNAI2
	SNCA
	SOCS1
	SOX2
	SP1
	SRSF1
	STAT3
	STC1
	STMN1
	suz12
	TEAD1
	TERF2
	TGFA
	TIA1
	TJP1
	TP53
	TRAF6
	TYMS
	VEGFA
	VIM
	YAP1
	ZEB1
	ZEB2
	ZNF174

### Sheet: FE
MALAT1
GOID	Ontology Source	GOTerm	Nr. Genes	% Associated Genes	Term PValue	Term PValue Corrected with Bonferroni step down	Associated Genes Found
KEGG:05206	KEGG_08.05.2020	MicroRNAs in cancer	30	9.67742	1.39969e-24	1.60964e-22	[CASP3, CCND1, CDKN1A, CDKN1B, EZH2, MAP2K1, MAP2K2, MAPK1, MAPK3, MIR124-1, MIR129-1, MIR143, MIR145, MIR195, MIR200A, MIR200C, MIR203A, MIR205, MIR206, MIR23B, MIR26B, MIR363, MIR375, MMP9, MYC, PIK3CB, PRKCE, TP53, ZEB1, ZEB2]
KEGG:05210	KEGG_08.05.2020	Colorectal cancer	16	18.6047	1.10258e-17	1.25695e-15	[AKT1, CASP3, CASP9, CCND1, CDKN1A, CTNNB1, MAP2K1, MAP2K2, MAPK1, MAPK10, MAPK3, MAPK8, MAPK9, MYC, PIK3CB, TP53]
KEGG:05213	KEGG_08.05.2020	Endometrial cancer	13	22.4138	1.22207e-15	1.38094e-13	[AKT1, CASP9, CCND1, CDH1, CDKN1A, CTNNB1, MAP2K1, MAP2K2, MAPK1, MAPK3, MYC, PIK3CB, TP53]
KEGG:04933	KEGG_08.05.2020	AGE-RAGE signaling pathway in diabetic complications	15	15	3.79224e-15	4.2473e-13	[AKT1, CASP3, CCL2, CCND1, CDKN1B, FN1, MAPK1, MAPK10, MAPK14, MAPK3, MAPK8, MAPK9, MMP2, PIK3CB, PRKCE]
KEGG:05161	KEGG_08.05.2020	Hepatitis B	17	10.4938	2.06784e-14	2.2953e-12	[AKT1, CASP3, CASP9, CDKN1A, MAP2K1, MAP2K2, MAPK1, MAPK10, MAPK14, MAPK3, MAPK8, MAPK9, MMP9, MYC, PCNA, PIK3CB, TP53]
KEGG:04668	KEGG_08.05.2020	TNF signaling pathway	15	13.3929	2.17305e-14	2.39036e-12	[AKT1, CASP3, CCL2, CSF1, CXCL5, MAP2K1, MAPK1, MAPK10, MAPK14, MAPK3, MAPK8, MAPK9, MMP14, MMP9, PIK3CB]
KEGG:05219	KEGG_08.05.2020	Bladder cancer	11	26.8293	2.52552e-14	2.75282e-12	[CCND1, CDH1, CDKN1A, MAP2K1, MAP2K2, MAPK1, MAPK3, MMP2, MMP9, MYC, TP53]
KEGG:05215	KEGG_08.05.2020	Prostate cancer	14	14.433	6.02273e-14	6.50455e-12	[AKT1, CASP9, CCND1, CDKN1A, CDKN1B, CTNNB1, MAP2K1, MAP2K2, MAPK1, MAPK3, MMP9, PIK3CB, TP53, ZEB1]
KEGG:05205	KEGG_08.05.2020	Proteoglycans in cancer	18	8.78049	7.35248e-14	7.86716e-12	[AKT1, CASP3, CCND1, CDKN1A, CTNNB1, FN1, MAP2K1, MAP2K2, MAPK1, MAPK14, MAPK3, MMP2, MMP9, MYC, PIK3CB, PTK2, PXN, TP53]
KEGG:04012	KEGG_08.05.2020	ErbB signaling pathway	13	15.2941	2.39026e-13	2.53368e-11	[AKT1, CDKN1A, CDKN1B, MAP2K1, MAP2K2, MAPK1, MAPK10, MAPK3, MAPK8, MAPK9, MYC, PIK3CB, PTK2]
KEGG:05167	KEGG_08.05.2020	Kaposi sarcoma-associated herpesvirus infection	17	8.99471	2.71985e-13	2.85584e-11	[AKT1, CASP3, CASP9, CCND1, CDKN1A, CTNNB1, MAP2K1, MAP2K2, MAPK1, MAPK10, MAPK14, MAPK3, MAPK8, MAPK9, MYC, PIK3CB, TP53]
KEGG:05163	KEGG_08.05.2020	Human cytomegalovirus infection	18	8	3.71485e-13	3.86344e-11	[AKT1, CASP3, CASP9, CCL2, CCND1, CDKN1A, CTNNB1, MAP2K1, MAP2K2, MAPK1, MAPK14, MAPK3, MYC, PIK3CB, PTK2, PXN, SP1, TP53]
KEGG:05216	KEGG_08.05.2020	Thyroid cancer	10	27.027	3.78972e-13	3.90341e-11	[CCND1, CDH1, CDKN1A, CTNNB1, MAP2K1, MAP2K2, MAPK1, MAPK3, MYC, TP53]
KEGG:05135	KEGG_08.05.2020	Yersinia infection	14	11.6667	1.2386e-12	1.26337e-10	[AKT1, CCL2, FN1, MAP2K1, MAP2K2, MAPK1, MAPK10, MAPK14, MAPK3, MAPK8, MAPK9, PIK3CB, PTK2, PXN]
KEGG:05212	KEGG_08.05.2020	Pancreatic cancer	12	15.7895	1.45542e-12	1.46998e-10	[AKT1, CASP9, CCND1, CDKN1A, MAP2K1, MAPK1, MAPK10, MAPK3, MAPK8, MAPK9, PIK3CB, TP53]
KEGG:05160	KEGG_08.05.2020	Hepatitis C	15	9.67742	2.8443e-12	2.8443e-10	[AKT1, CASP3, CASP9, CCND1, CDKN1A, CLDN5, CTNNB1, MAP2K1, MAP2K2, MAPK1, MAPK3, MYC, OCLN, PIK3CB, TP53]
KEGG:05200	KEGG_08.05.2020	Pathways in cancer	24	4.51977	5.93776e-12	5.87839e-10	[AKT1, CASP3, CASP9, CCND1, CDH1, CDKN1A, CDKN1B, CTNNB1, FN1, LPAR1, MAP2K1, MAP2K2, MAPK1, MAPK10, MAPK3, MAPK8, MAPK9, MMP2, MMP9, MYC, PIK3CB, PTK2, SP1, TP53]
KEGG:04917	KEGG_08.05.2020	Prolactin signaling pathway	11	15.7143	1.42043e-11	1.39202e-09	[AKT1, CCND1, MAP2K1, MAP2K2, MAPK1, MAPK10, MAPK14, MAPK3, MAPK8, MAPK9, PIK3CB]
KEGG:05220	KEGG_08.05.2020	Chronic myeloid leukemia	11	14.4737	3.60922e-11	3.50094e-09	[AKT1, CCND1, CDKN1A, CDKN1B, MAP2K1, MAP2K2, MAPK1, MAPK3, MYC, PIK3CB, TP53]
KEGG:04370	KEGG_08.05.2020	VEGF signaling pathway	10	16.9492	5.88005e-11	5.64485e-09	[AKT1, CASP9, MAP2K1, MAP2K2, MAPK1, MAPK14, MAPK3, PIK3CB, PTK2, PXN]
KEGG:04068	KEGG_08.05.2020	FoxO signaling pathway	13	9.92366	6.91015e-11	6.56465e-09	[AKT1, CCND1, CDKN1A, CDKN1B, MAP2K1, MAP2K2, MAPK1, MAPK10, MAPK14, MAPK3, MAPK8, MAPK9, PIK3CB]
KEGG:04510	KEGG_08.05.2020	Focal adhesion	15	7.53769	1.06034e-10	9.96723e-09	[AKT1, CCND1, COL6A1, CTNNB1, FN1, MAP2K1, MAPK1, MAPK10, MAPK3, MAPK8, MAPK9, PIK3CB, PTK2, PXN, RAP1B]
NEAT1
GOID	Ontology Source	GOTerm	Nr. Genes	% Associated Genes	Term PValue	Term PValue Corrected with Bonferroni step down	Associated Genes Found
KEGG:05226	KEGG_08.05.2020	Gastric cancer	11	7.38255	8.51602e-12	3.06577e-10	[BCL2, CCND1, CDH1, CTNNB1, E2F3, LEF1, MET, MYC, NRAS, TGFB1, WNT4]
KEGG:05205	KEGG_08.05.2020	Proteoglycans in cancer	12	5.85366	1.24275e-11	4.34964e-10	[CCND1, CTNNB1, DDX5, IGF2, MET, MMP2, MYC, NRAS, ROCK1, STAT3, TGFB1, WNT4]
KEGG:05225	KEGG_08.05.2020	Hepatocellular carcinoma	11	6.54762	3.17301e-11	1.07882e-09	[CCND1, CDK6, CTNNB1, E2F3, IGF2, LEF1, MET, MYC, NRAS, TGFB1, WNT4]
KEGG:05206	KEGG_08.05.2020	MicroRNAs in cancer	13	4.19355	9.51208e-11	3.13898e-09	[BCL2, CCND1, CDK6, E2F3, EZH2, HMGA2, MCL1, MET, MYC, NRAS, ROCK1, STAT3, ZEB1]
KEGG:05216	KEGG_08.05.2020	Thyroid cancer	6	16.2162	6.36221e-09	2.03591e-07	[CCND1, CDH1, CTNNB1, LEF1, MYC, NRAS]
KEGG:05219	KEGG_08.05.2020	Bladder cancer	6	14.6341	1.21635e-08	3.7707e-07	[CCND1, CDH1, E2F3, MMP2, MYC, NRAS]
KEGG:05163	KEGG_08.05.2020	Human cytomegalovirus infection	10	4.44444	1.29512e-08	3.88536e-07	[CCND1, CDK6, CTNNB1, CXCR4, E2F3, IL6, MYC, NRAS, ROCK1, STAT3]
KEGG:05220	KEGG_08.05.2020	Chronic myeloid leukemia	7	9.21053	1.81054e-08	5.25058e-07	[CCND1, CDK6, CTBP2, E2F3, MYC, NRAS, TGFB1]
KEGG:05210	KEGG_08.05.2020	Colorectal cancer	7	8.13953	4.32468e-08	1.21091e-06	[BCL2, CCND1, CTNNB1, LEF1, MYC, NRAS, TGFB1]
KEGG:05215	KEGG_08.05.2020	Prostate cancer	7	7.2165	1.00195e-07	2.60508e-06	[BCL2, CCND1, CTNNB1, E2F3, LEF1, NRAS, ZEB1]
KEGG:05213	KEGG_08.05.2020	Endometrial cancer	6	10.3448	1.04232e-07	2.60581e-06	[CCND1, CDH1, CTNNB1, LEF1, MYC, NRAS]
KEGG:05224	KEGG_08.05.2020	Breast cancer	8	5.44218	9.88111e-08	2.6679e-06	[CCND1, CDK6, CTNNB1, E2F3, LEF1, MYC, NRAS, WNT4]
KEGG:04933	KEGG_08.05.2020	AGE-RAGE signaling pathway in diabetic complications	7	7	1.23786e-07	2.97087e-06	[BCL2, CCND1, IL6, MMP2, NRAS, STAT3, TGFB1]
KEGG:05218	KEGG_08.05.2020	Melanoma	6	8.33333	3.86346e-07	8.88597e-06	[CCND1, CDH1, CDK6, E2F3, MET, NRAS]
KEGG:05202	KEGG_08.05.2020	Transcriptional misregulation in cancer	8	4.30108	6.06281e-07	1.33382e-05	[CDK14, DDX5, HMGA2, IL6, MET, MYC, SIN3A, ZEB1]
KEGG:05167	KEGG_08.05.2020	Kaposi sarcoma-associated herpesvirus infection	8	4.2328	6.84959e-07	1.43841e-05	[CCND1, CDK6, CTNNB1, E2F3, IL6, MYC, NRAS, STAT3]
KEGG:05160	KEGG_08.05.2020	Hepatitis C	7	4.51613	2.4556e-06	4.91119e-05	[CCND1, CDK6, CTNNB1, E2F3, MYC, NRAS, STAT3]
KEGG:04390	KEGG_08.05.2020	Hippo signaling pathway	7	4.4586	2.67554e-06	5.08353e-05	[CCND1, CDH1, CTNNB1, LEF1, MYC, TGFB1, WNT4]
KEGG:04218	KEGG_08.05.2020	Cellular senescence	7	4.375	3.03624e-06	5.46523e-05	[CCND1, CDK6, E2F3, IL6, MYC, NRAS, TGFB1]
KEGG:04310	KEGG_08.05.2020	Wnt signaling pathway	7	4.375	3.03624e-06	5.46523e-05	[CCND1, CTBP2, CTNNB1, LEF1, MMP7, MYC, WNT4]
KEGG:05161	KEGG_08.05.2020	Hepatitis B	7	4.32099	3.29862e-06	5.60765e-05	[BCL2, E2F3, IL6, MYC, NRAS, STAT3, TGFB1]
KEGG:05223	KEGG_08.05.2020	Non-small cell lung cancer	5	7.57576	6.41315e-06	0.00010261	[CCND1, CDK6, E2F3, NRAS, STAT3]
KEGG:05221	KEGG_08.05.2020	Acute myeloid leukemia	5	7.46269	6.91015e-06	0.000103652	[CCND1, LEF1, MYC, NRAS, STAT3]
KEGG:04919	KEGG_08.05.2020	Thyroid hormone signaling pathway	6	5.04202	7.48658e-06	0.000104812	[CCND1, CTNNB1, MYC, NRAS, SIN3A, WNT4]
KEGG:05212	KEGG_08.05.2020	Pancreatic cancer	5	6.57895	1.28763e-05	0.000167392	[CCND1, CDK6, E2F3, STAT3, TGFB1]
KEGG:05222	KEGG_08.05.2020	Small cell lung cancer	5	5.43478	3.27109e-05	0.00039253	[BCL2, CCND1, CDK6, E2F3, MYC]
H19
GOID	Ontology Source	GOTerm	Nr. Genes	% Associated Genes	Term PValue	Term PValue Corrected with Bonferroni step down	Associated Genes Found
KEGG:05206	KEGG_08.05.2020	MicroRNAs in cancer	32	10.3226	1.90306e-32	1.25602e-30	[ABCB1, ABCC1, CDKN1A, DICER1, DNMT1, DNMT3B, E2F1, EGFR, EZH2, HMGA2, MAPK1, MAPK3, MIR107, MIR141, MIR152, MIR194-1, MIR19A, MIR19B1, MIR200A, MIR200B, MIR200C, MIR29A, MIR29B1, MIR342, MIRLET7A1, MIRLET7B, MMP9, MTOR, SIRT1, TP53, VEGFA, VIM]
KEGG:05219	KEGG_08.05.2020	Bladder cancer	9	21.9512	3.50227e-12	2.27647e-10	[CDH1, CDKN1A, E2F1, EGFR, MAPK1, MAPK3, MMP9, TP53, VEGFA]
KEGG:05215	KEGG_08.05.2020	Prostate cancer	11	11.3402	2.26519e-11	1.44972e-09	[CDKN1A, CTNNB1, E2F1, EGFR, FOXO1, IGF1R, MAPK1, MAPK3, MMP9, MTOR, TP53]
KEGG:05214	KEGG_08.05.2020	Glioma	10	13.3333	3.87674e-11	2.44235e-09	[BAX, CAMK2D, CDKN1A, E2F1, EGFR, IGF1R, MAPK1, MAPK3, MTOR, TP53]
KEGG:05218	KEGG_08.05.2020	Melanoma	9	12.5	7.29412e-10	4.52235e-08	[BAX, CDH1, CDKN1A, E2F1, EGFR, IGF1R, MAPK1, MAPK3, TP53]
KEGG:05212	KEGG_08.05.2020	Pancreatic cancer	9	11.8421	1.19688e-09	7.30099e-08	[BAX, CDKN1A, E2F1, EGFR, MAPK1, MAPK3, MTOR, TP53, VEGFA]
KEGG:05226	KEGG_08.05.2020	Gastric cancer	11	7.38255	2.4398e-09	1.46388e-07	[ABCB1, BAX, CDH1, CDKN1A, CTNNB1, E2F1, EGFR, MAPK1, MAPK3, MTOR, TP53]
KEGG:05213	KEGG_08.05.2020	Endometrial cancer	8	13.7931	3.11401e-09	1.83726e-07	[BAX, CDH1, CDKN1A, CTNNB1, EGFR, MAPK1, MAPK3, TP53]
KEGG:05216	KEGG_08.05.2020	Thyroid cancer	7	18.9189	3.21955e-09	1.86734e-07	[BAX, CDH1, CDKN1A, CTNNB1, MAPK1, MAPK3, TP53]
KEGG:05205	KEGG_08.05.2020	Proteoglycans in cancer	12	5.85366	5.96185e-09	3.39825e-07	[CAMK2D, CDKN1A, CTNNB1, EGFR, IGF1R, MAPK1, MAPK3, MMP9, MTOR, NANOG, TP53, VEGFA]
KEGG:04066	KEGG_08.05.2020	HIF-1 signaling pathway	9	8.25688	3.03913e-08	1.70191e-06	[CAMK2D, CDKN1A, EGFR, IGF1R, MAPK1, MAPK3, MTOR, PDK1, VEGFA]
KEGG:05224	KEGG_08.05.2020	Breast cancer	10	6.80272	3.1149e-08	1.71319e-06	[BAX, CDKN1A, CTNNB1, E2F1, EGFR, IGF1R, MAPK1, MAPK3, MTOR, TP53]
KEGG:05210	KEGG_08.05.2020	Colorectal cancer	8	9.30233	7.49028e-08	4.04475e-06	[BAX, CDKN1A, CTNNB1, EGFR, MAPK1, MAPK3, MTOR, TP53]
KEGG:05225	KEGG_08.05.2020	Hepatocellular carcinoma	10	5.95238	1.11076e-07	5.88704e-06	[BAX, CDKN1A, CTNNB1, E2F1, EGFR, IGF1R, MAPK1, MAPK3, MTOR, TP53]
KEGG:05165	KEGG_08.05.2020	Human papillomavirus infection	13	3.93939	1.44447e-07	7.51126e-06	[BAX, CDKN1A, COL2A1, CTNNB1, E2F1, EGFR, FOXO1, MAPK1, MAPK3, MTOR, SPP1, TP53, VEGFA]
KEGG:05223	KEGG_08.05.2020	Non-small cell lung cancer	7	10.6061	2.10426e-07	1.07317e-05	[BAX, CDKN1A, E2F1, EGFR, MAPK1, MAPK3, TP53]
KEGG:05200	KEGG_08.05.2020	Pathways in cancer	15	2.82486	1.00095e-06	5.00473e-05	[BAX, CAMK2D, CDH1, CDKN1A, CTNNB1, E2F1, EGFR, FOXO1, IGF1R, MAPK1, MAPK3, MMP9, MTOR, TP53, VEGFA]
KEGG:05163	KEGG_08.05.2020	Human cytomegalovirus infection	10	4.44444	1.66799e-06	8.17316e-05	[BAX, CDKN1A, CTNNB1, E2F1, EGFR, MAPK1, MAPK3, MTOR, TP53, VEGFA]
KEGG:05202	KEGG_08.05.2020	Transcriptional misregulation in cancer	9	4.83871	2.92734e-06	0.000140512	[BAX, CDKN1A, FOXO1, HMGA2, IGF1R, MMP9, PROM1, RUNX2, TP53]
KEGG:05167	KEGG_08.05.2020	Kaposi sarcoma-associated herpesvirus infection	9	4.7619	3.34093e-06	0.000157024	[BAX, CDKN1A, CTNNB1, E2F1, MAPK1, MAPK3, MTOR, TP53, VEGFA]
KEGG:05230	KEGG_08.05.2020	Central carbon metabolism in cancer	6	8.69565	5.41551e-06	0.000249113	[EGFR, MAPK1, MAPK3, MTOR, PDK1, TP53]
KEGG:04520	KEGG_08.05.2020	Adherens junction	6	8.4507	6.40512e-06	0.00028823	[CDH1, CTNNB1, EGFR, IGF1R, MAPK1, MAPK3]
KEGG:05160	KEGG_08.05.2020	Hepatitis C	8	5.16129	6.86176e-06	0.000301918	[BAX, CDKN1A, CTNNB1, E2F1, EGFR, MAPK1, MAPK3, TP53]
KEGG:04218	KEGG_08.05.2020	Cellular senescence	8	5	8.6764e-06	0.000373085	[CDKN1A, E2F1, FOXO1, MAPK1, MAPK3, MTOR, SIRT1, TP53]
KEGG:05220	KEGG_08.05.2020	Chronic myeloid leukemia	6	7.89474	9.53405e-06	0.00040043	[BAX, CDKN1A, E2F1, MAPK1, MAPK3, TP53]
KEGG:04151	KEGG_08.05.2020	PI3K-Akt signaling pathway	11	3.10734	1.51525e-05	0.000621251	[CDKN1A, COL2A1, EGFR, IGF1R, MAPK1, MAPK3, MTOR, PHLPP1, SPP1, TP53, VEGFA]
KEGG:04012	KEGG_08.05.2020	ErbB signaling pathway	6	7.05882	1.82279e-05	0.000729115	[CAMK2D, CDKN1A, EGFR, MAPK1, MAPK3, MTOR]
KEGG:04068	KEGG_08.05.2020	FoxO signaling pathway	7	5.34351	2.17232e-05	0.000847205	[CDKN1A, EGFR, FOXO1, IGF1R, MAPK1, MAPK3, SIRT1]
KEGG:04211	KEGG_08.05.2020	Longevity regulating pathway	6	6.74157	2.37361e-05	0.000901974	[BAX, FOXO1, IGF1R, MTOR, SIRT1, TP53]
MEG3
GOID	Ontology Source	GOTerm	Nr. Genes	% Associated Genes	Term PValue	Term PValue Corrected with Bonferroni step down	Associated Genes Found
KEGG:05206	KEGG_08.05.2020	MicroRNAs in cancer	12	3.87097	1.92904e-12	5.4013e-11	[ABCB1, ABCC1, BCL2, CASP3, EZH2, MDM2, MIR181A1, MIR181B1, MIR183, MIR21, MIR214, TP53]
KEGG:04115	KEGG_08.05.2020	p53 signaling pathway	6	8.33333	2.06057e-08	5.56354e-07	[BCL2, CASP3, CASP8, CASP9, MDM2, TP53]
KEGG:04215	KEGG_08.05.2020	Apoptosis	4	12.5	1.18907e-06	3.09159e-05	[BCL2, CASP3, CASP8, CASP9]
KEGG:05210	KEGG_08.05.2020	Colorectal cancer	5	5.81395	2.23636e-06	5.59089e-05	[BCL2, CASP3, CASP9, RAC2, TP53]
KEGG:05169	KEGG_08.05.2020	Epstein-Barr virus infection	6	2.98507	9.08958e-06	0.00021815	[BCL2, CASP3, CASP8, CASP9, MDM2, TP53]
KEGG:05014	KEGG_08.05.2020	Amyotrophic lateral sclerosis (ALS)	4	7.01754	1.25183e-05	0.000287921	[BCL2, CASP3, CASP9, TP53]
KEGG:05416	KEGG_08.05.2020	Viral myocarditis	4	6.66667	1.53751e-05	0.000338252	[CASP3, CASP8, CASP9, RAC2]
KEGG:05163	KEGG_08.05.2020	Human cytomegalovirus infection	6	2.66667	1.73378e-05	0.000364094	[CASP3, CASP8, CASP9, MDM2, RAC2, TP53]
KEGG:04210	KEGG_08.05.2020	Apoptosis	5	3.67647	2.12568e-05	0.000425136	[BCL2, CASP3, CASP8, CASP9, TP53]
KEGG:05418	KEGG_08.05.2020	Fluid shear stress and atherosclerosis	5	3.59712	2.36264e-05	0.000425275	[BCL2, BMP4, KDR, RAC2, TP53]
KEGG:05162	KEGG_08.05.2020	Measles	5	3.62319	2.28147e-05	0.00043348	[BCL2, CASP3, CASP8, CASP9, TP53]
KEGG:05200	KEGG_08.05.2020	Pathways in cancer	8	1.50659	3.28703e-05	0.000558796	[BCL2, BMP4, CASP3, CASP8, CASP9, MDM2, RAC2, TP53]
KEGG:05161	KEGG_08.05.2020	Hepatitis B	5	3.08642	4.93928e-05	0.000790285	[BCL2, CASP3, CASP8, CASP9, TP53]
KEGG:05222	KEGG_08.05.2020	Small cell lung cancer	4	4.34783	8.34322e-05	0.00125148	[BCL2, CASP3, CASP9, TP53]
KEGG:05167	KEGG_08.05.2020	Kaposi sarcoma-associated herpesvirus infection	5	2.6455	0.000102941	0.00133824	[ATG3, CASP3, CASP8, CASP9, TP53]
KEGG:05215	KEGG_08.05.2020	Prostate cancer	4	4.12371	0.000102582	0.00143615	[BCL2, CASP9, MDM2, TP53]
KEGG:05145	KEGG_08.05.2020	Toxoplasmosis	4	3.57143	0.000179244	0.00179244	[BCL2, CASP3, CASP8, CASP9]
KEGG:05205	KEGG_08.05.2020	Proteoglycans in cancer	5	2.43902	0.000151071	0.00181285	[CASP3, KDR, MDM2, MIR21, TP53]
KEGG:05170	KEGG_08.05.2020	Human immunodeficiency virus 1 infection	5	2.35849	0.000176882	0.0019457	[BCL2, CASP3, CASP8, CASP9, RAC2]
KEGG:04071	KEGG_08.05.2020	Sphingolipid signaling pathway	4	3.36134	0.000226455	0.00203809	[ABCC1, BCL2, RAC2, TP53]
KEGG:04919	KEGG_08.05.2020	Thyroid hormone signaling pathway	4	3.36134	0.000226455	0.00203809	[BMP4, CASP9, MDM2, TP53]
KEGG:05160	KEGG_08.05.2020	Hepatitis C	4	2.58065	0.000620375	0.004963	[CASP3, CASP8, CASP9, TP53]
KEGG:05152	KEGG_08.05.2020	Tuberculosis	4	2.22222	0.0010871	0.0076097	[BCL2, CASP3, CASP8, CASP9]
KEGG:04151	KEGG_08.05.2020	PI3K-Akt signaling pathway	5	1.41243	0.00184122	0.00920612	[BCL2, CASP9, KDR, MDM2, TP53]
KEGG:05165	KEGG_08.05.2020	Human papillomavirus infection	4	1.21212	0.0096508	0.0096508	[CASP3, CASP8, MDM2, TP53]
KEGG:05203	KEGG_08.05.2020	Viral carcinogenesis	4	1.96078	0.00172838	0.0103703	[CASP3, CASP8, MDM2, TP53]
KEGG:05168	KEGG_08.05.2020	Herpes simplex virus 1 infection	5	1.01833	0.00754551	0.015091	[BCL2, CASP3, CASP8, CASP9, TP53]
KEGG:05016	KEGG_08.05.2020	Huntington disease	4	1.47601	0.00483592	0.0193437	[CASP3, CASP8, CASP9, TP53]
KEGG:04010	KEGG_08.05.2020	MAPK signaling pathway	4	1.36054	0.00645165	0.0193549	[CASP3, KDR, RAC2, TP53]
