## Supplementary material for "A non-coding RNA network involved in KSHV tumorigenesis": S3-Supplemental Table 3

### Sheet: DE lncRNA targets
KSHV (-) tumor versus KSHV (+) tumor									KSHV (+) cells versus KSHV (+) tumor									KSHV (-) tumor cells versus KSHV (-) tumor
MALAT1		H19		MEG3		NEAT1			MALAT1		H19		MEG3		NEAT1			MALAT1		H19		MEG3		NEAT1
Up in KSHV (+) tumor	Down in KSHV (-) tumor	Up in KSHV (+) tumor	Down in KSHV (-) tumor	Up in KSHV (+) tumor	Down in KSHV (-) tumor	Up in KSHV (+) tumor	Down in KSHV (-) tumor		Up in KSHV (+) tumor	Down in KSHV (-) tumor	Up in KSHV (+) tumor	Down in KSHV (-) tumor	Up in KSHV (+) tumor	Down in KSHV (-) tumor	Up in KSHV (+) tumor	Down in KSHV (-) tumor		Up in KSHV (-) tumor	Down in KSHV (-) tumor	Up in KSHV (-) tumor	Down in KSHV (-) tumor	Up in KSHV (-) tumor	Down in KSHV (-) tumor	Up in KSHV (-) tumor	Down in KSHV (-) tumor
Abca1	Casp3	Abcg2	Ahcy	Abcg2	Casp3	Zeb1	Cdh2		Abca1	Cct4	Alpl	Abcc1	Bmp4	Abcc1	Cdh1	Ezh2		Abca1	Bmper	Cd151	Abcc1	Kdr	Abcc1	Gpha2	Ccnd1
Acvr2b	Ccl2	Alpl	Bax	Cdh1	Mdm2	Cdh1	Met		Adamts1	Cdh2	Cdh1	Ahcy	Cdh1	Ezh2	Cxcr4	Cdh2		Ccl2	Ccnd1	Cdh1	Abcc4	Rac2	Abcg2	Cdh1	Cdk14
Adamts1	Cct4	Cbl	Cd151	Foxo1	Ube2b	Gata3	Myc		Adamts12	Cdkn1a	Col1a1	Gclm	Foxo1	Mdm2	Gpha2	Eif4g1		Cd36	Cdkn1a	Egfr	Abcg2	Ube2b	Bmp4	Cxcr4	Ctnnb1
Adamts12	Cd36	Cdh1	Mir19a	Hif1a	Cdh2	Il6	Usf1		Atg12	Csf1	Col2a1	Bax	Hes1	Cdh2	Igf2	Hmga2		Cdh1	Csf1	Macc1	Ahcy	Bri3	Runx2	Igf2	Eif4g1
Akap9	Cdh2	Cdkn1a	Pa2g4	Jak2	Met	Lef1			Bmper	Ezh2	Cyth3	Foxm1	Jak2	Dnmt1	Lef1	Myc		Cdh5	Ctnnb1	Prom1	Cdkn1a	Cdh1	Ctnnb1	Lef1	Hmga2
Bmper	Hmgb1	Col1a1	Myc	Jun	Skp2	Mmp2			Ccl5	Hmmr	Egfr	Cdkn1a	Jarid2	Hdac7	Mmp2			Cldn5	Fn1	Fut4	Ctnnb1	Hes1	Dnmt1	Pnpla2	Stat3
Cdh1	Hmmr	Col2a1	Nqo1	Kdr	Tpm1	Spp1			Cd36	Mybl2	Epcam	Gstp1	Kdr	Ilf3	Spp1			Cxcl5	Hmmr	Pmaip1	Dicer1	Nlrp3	Foxo1
Cdh5	Mybl2	Dicer1	Gclm	Meg3		Stat3			Cdh1	Myc	Foxo1	Dnmt1	Meg3	Skp2	Tgfb1			Gpc6	Ltbp3	Epcam	Dnmt1		Hdac7
Cdkn1a	Myc	Egfr	Gstp1	Mir140		Tgfb1			Cdh5	Nnmt	Fut4	Ptbp1	Mir140		Wnt4			Mcam	Map2k2	Tgfbi	Foxo1		Hspa5
Cldn5	Pcna	Foxo1		Pdcd4		Wnt4			Cldn5	Anxa2	Grn	Igf2bp3	Nlrp3					Nnmt	Mybl2		Hmga2		Ilf3
Cthrc1	Rap1b	Fut4		Phlpp1					Col6a1	Aurkb	H19	Cdk8	Rac2					Rap1b	Sfrp1		Igf1r		Jun
Cxcl5	Rassf6	H19		Rb1					Cpm	Bax	Id2	Pdk1	Rb1					Rassf6	Sp1		Mtor		Nfe2l2
Egfr	Anxa2	Id2		Runx2					Cthrc1	Cdc6	Ism1	Gsr	Sp7					Robo1	Cdc6		Pdk1		Smad7
Epas1	Aurkb	Igf1r		Tgfb1					Cxcr4	Cks1b	Macc1	E2f1	Tgfb1					Ccl5	Elavl1		Runx2		Vegfa
Fgf2	Bax	Il6		Vegfa					Egfl7	Elavl1	Mir140	Eif4a3						Cxcr4	Fbxw7		Sirt1
Fn1	Ccl5	Ism1		Zeb1					Egfr	Fbxw8	Mmp9	Ezh2						Egfl7	Fbxw8		Tgfbr3
Gpc6	Cdc6	Mir140							Epas1	Mdm2	Nkd1	Gclc						Egfr	Foxq1		Vdr
Hif1a	Cdk4	Nkd1							Epcam	Parp1	Pmaip1	Pkm						Epas1	Igf1r		Vegfa
Igf1r	Cks1b	Phlpp1							Fgf2	Ptbp2	Prom1	Hmga2						Epcam	Jag1		Foxm1
Itgb4	Mdm2	Pmaip1							Fhl1	Srsf1	Rb1	Myc						Fhl1	Kdm5b		Igf2bp3
Jag1	Stmn1	Rb1							Fn1	Stmn1	Runx1	Nqo1						Mmp13	Mtor		Srebf1
Kdm5b	Tia1	Runx1							Fsd1	Tyms	Spp1	Pa2g4						Pcdh10	Nfe2l1		Ptbp1
Ltbp3	Tyms	Runx2							Gpc6	Vim	Tgfbi	Vim						Prom1	Notch1		Erbb2
Ly6k	Yap1	Spp1							Itgb4		Wnt1							Ret	Parp1		Pkm
Mcam		Srebf1							Ltbp3									Tia1	Pik3r1		Nfe2l2
Mir140		Vdr							Ly6k									Yap1	Ptbp2		Gsr
Mir142		Vegfa							Mcam										Rock2		Gclm
Mmp13		Wnt1							Mir140										Sirt1		Irs1
Mmp14		Zeb1							Mir142										Snai1
Mmp19		Zeb2							Mir23b										Stat3
Mmp2									Mmp13										Vegfa
Nfe2l1									Mmp14
Notch1									Mmp19
Pcdh10									Mmp2
Pik3r1									Mmp9
Robo1									Notch1
Sfrp1									Prom1
Snai1									Ret
Stat3									Robo1
Stc1									Sfrp1
Tgfa									Slc26a2
Vegfa									Snca
Zeb1									Tgfa
Zeb2									Tia1

### Sheet: FE
Fig 3B	KSHV (-) tumor versus KSHV (+) tumor								Fig 3C	KSHV (+) cells versus KSHV (+) tumor								Fig 3D	KSHV (-) tumor cells versus KSHV (-) tumor
	GO source	term	term p value	term adj_pval	count	genes	logFC	adj_pval		GO source	term	term p value	term adj_pval	count	genes	logFC	adj_pval		GO source	term	term p value	term adj_pval	count	genes	logFC	adj_pval
	BIOPLANET	Integrins in angiogenesis	3.72113e-09	1.87297e-06	5	Fn1	3.37738	9.56611e-37		BIOPLANET	Activation_of_matrix_metalloproteinases	2.2861e-05	0.0020306	3	MMP14	2.01532	3.15317e-13		BIOPLANET	Chemokine signaling pathway	2.24632e-06	0.00169597	5	Ccl2	1.25292	1.57e-10
	BIOPLANET	Integrins in angiogenesis	3.72113e-09	1.87297e-06	5	Igf1r	1.07799	0.000112745		BIOPLANET	Activation_of_matrix_metalloproteinases	2.2861e-05	0.0020306	3	MMP2	1.74894	7.06917e-10		BIOPLANET	Chemokine signaling pathway	2.24632e-06	0.00169597	5	Ccl5	6.79017	3.26458e-32
	BIOPLANET	Integrins in angiogenesis	3.72113e-09	1.87297e-06	5	Kdr	2.19069	7.92611e-11		BIOPLANET	Activation_of_matrix_metalloproteinases	2.2861e-05	0.0020306	3	MMP9	5.49733	2.8797e-14		BIOPLANET	Chemokine signaling pathway	2.24632e-06	0.00169597	5	Cxcl5	1.4702	0.00184807
	BIOPLANET	Integrins in angiogenesis	3.72113e-09	1.87297e-06	5	Spp1	3.69858	8.54046e-21		BIOPLANET	Extracellular_matrix_organization	7.55684e-07	0.000163012	5	COL2A1	5.72429	3.00408e-05		BIOPLANET	Chemokine signaling pathway	2.24632e-06	0.00169597	5	Cxcr4	11.2983	3.60471e-13
	BIOPLANET	Integrins in angiogenesis	3.72113e-09	1.87297e-06	5	Vegfa	3.69858	8.54046e-21		BIOPLANET	Extracellular_matrix_organization	7.55684e-07	0.000163012	5	COL6A1	2.35586	6.84772e-15		BIOPLANET	Chemokine signaling pathway	2.24632e-06	0.00169597	5	Rac2	9.47509	6.45354e-18
	BIOPLANET	Signaling by PDGF	2.52004e-06	0.000253684	5	Cdkn1a	1.17629	5.38761e-05		BIOPLANET	Extracellular_matrix_organization	7.55684e-07	0.000163012	5	MMP14	2.01532	3.15317e-13		KEGG	KSHV infection	4.90087e-09	1.07819e-07	9	Ccnd1	-1.01232	0.000353888
	BIOPLANET	Signaling by PDGF	2.52004e-06	0.000253684	5	Egfr	4.05897	4.48362e-40		BIOPLANET	Extracellular_matrix_organization	7.55684e-07	0.000163012	5	MMP2	1.74894	7.06917e-10		KEGG	KSHV infection	4.90087e-09	1.07819e-07	9	Cdkn1a	-1.46637	6.28238e-14
	BIOPLANET	Signaling by PDGF	2.52004e-06	0.000253684	5	Igf1r	1.07799	0.000112745		BIOPLANET	Extracellular_matrix_organization	7.55684e-07	0.000163012	5	MMP9	5.49733	2.8797e-14		KEGG	KSHV infection	4.90087e-09	1.07819e-07	9	Ctnnb1	-1.04778	1.10614e-08
	BIOPLANET	Signaling by PDGF	2.52004e-06	0.000253684	5	Kdr	2.19069	7.92611e-11		BIOPLANET	Focal_adhesion	2.03486e-07	0.000102421	7	COL2A1	5.72429	3.00408e-05		KEGG	KSHV infection	4.90087e-09	1.07819e-07	9	Jun	-1.31199	2.01423e-05
	BIOPLANET	Signaling by PDGF	2.52004e-06	0.000253684	5	Vegfa	3.69858	8.54046e-21		BIOPLANET	Focal_adhesion	2.03486e-07	0.000102421	7	COL6A1	2.35586	6.84772e-15		KEGG	KSHV infection	4.90087e-09	1.07819e-07	9	Map2k2	-1.12201	2.8387e-10
	BIOPLANET	Apoptosis	2.5194e-06	0.000951074	4	Bax	-1.23283	3.87051e-12		BIOPLANET	Focal_adhesion	2.03486e-07	0.000102421	7	EGFR	4.01596	2.54277e-27		KEGG	KSHV infection	4.90087e-09	1.07819e-07	9	Mtor	-1.26765	1.10849e-05
	BIOPLANET	Apoptosis	2.5194e-06	0.000951074	4	Casp3	-2.00457	3.4584e-13		BIOPLANET	Focal_adhesion	2.03486e-07	0.000102421	7	FN1	2.57003	2.84356e-23		KEGG	KSHV infection	4.90087e-09	1.07819e-07	9	Pik3r1	-1.23598	3.68282e-05
	BIOPLANET	Apoptosis	2.5194e-06	0.000951074	4	Mdm2	-1.22949	3.63877e-16		BIOPLANET	Focal_adhesion	2.03486e-07	0.000102421	7	KDR	13.1625	1.70303e-17		KEGG	KSHV infection	4.90087e-09	1.07819e-07	9	Stat3	-1.21974	1.29622e-05
	BIOPLANET	Apoptosis	2.5194e-06	0.000951074	4	Myc	-1.44101	2.22508e-14		BIOPLANET	Focal_adhesion	2.03486e-07	0.000102421	7	RAC2	9.29075	5.67775e-22		KEGG	KSHV infection	4.90087e-09	1.07819e-07	9	Vegfa	-2.08305	2.93414e-35
	KEGG	HIF-1 signaling pathway	3.06474e-05	0.000726107	8	Cdkn1a	1.17629	5.38761e-05		BIOPLANET	Focal_adhesion	2.03486e-07	0.000102421	7	SPP1	3.16054	8.95203e-13		KEGG	MicroRNAs in cancer	2.46374e-13	2.52944e-11	10	Ccnd1	-1.01232	0.000353888
	KEGG	HIF-1 signaling pathway	3.06474e-05	0.000726107	8	Egfr	4.05897	4.48362e-40		BIOPLANET	G1_to_S_cell_cycle_control	5.35112e-07	0.000115431	4	CDKN1A	-1.54882	9.16489e-07		KEGG	MicroRNAs in cancer	2.46374e-13	2.52944e-11	10	Cdkn1a	-1.46637	6.28238e-14
	KEGG	HIF-1 signaling pathway	3.06474e-05	0.000726107	8	Hif1a	1.54223	2.78514e-30		BIOPLANET	G1_to_S_cell_cycle_control	5.35112e-07	0.000115431	4	E2F1	-1.0327	3.70557e-05		KEGG	MicroRNAs in cancer	2.46374e-13	2.52944e-11	10	Dicer1	-1.23619	8.47042e-06
	KEGG	HIF-1 signaling pathway	3.06474e-05	0.000726107	8	Igf1r	1.07799	0.000112745		BIOPLANET	G1_to_S_cell_cycle_control	5.35112e-07	0.000115431	4	MDM2	-1.73771	8.98332e-34		KEGG	MicroRNAs in cancer	2.46374e-13	2.52944e-11	10	Dnmt1	-2.11429	1.66496e-13
	KEGG	HIF-1 signaling pathway	3.06474e-05	0.000726107	8	Il6	1.42619	0.0030721		BIOPLANET	G1_to_S_cell_cycle_control	5.35112e-07	0.000115431	4	MYC	-2.289	8.35175e-28		KEGG	MicroRNAs in cancer	2.46374e-13	2.52944e-11	10	Erbb2	-1.39827	2.8084e-07
	KEGG	HIF-1 signaling pathway	3.06474e-05	0.000726107	8	Pik3r1	1.14817	1.34495e-07		KEGG	Human_papillomavirus_infection	2.91178e-05	0.00128118	6	COL2A1	5.72429	3.00408e-05		KEGG	MicroRNAs in cancer	2.46374e-13	2.52944e-11	10	Map2k2	-1.12201	2.8387e-10
	KEGG	HIF-1 signaling pathway	3.06474e-05	0.000726107	8	Stat3	1.43605	1.43814e-13		KEGG	Human_papillomavirus_infection	2.91178e-05	0.00128118	6	COL6A1	2.35586	6.84772e-15		KEGG	MicroRNAs in cancer	2.46374e-13	2.52944e-11	10	Mtor	-1.26765	1.10849e-05
	KEGG	HIF-1 signaling pathway	3.06474e-05	0.000726107	8	Vegfa	3.69858	8.54046e-21		KEGG	Human_papillomavirus_infection	2.91178e-05	0.00128118	6	EGFR	4.01596	2.54277e-27		KEGG	MicroRNAs in cancer	2.46374e-13	2.52944e-11	10	Notch1	-1.0894	0.00339952
	KEGG	KSHV infection	3.12288e-05	0.000506235	8	Fgf2	4.30147	1.33369e-27		KEGG	Human_papillomavirus_infection	2.91178e-05	0.00128118	6	FN1	2.57003	2.84356e-23		KEGG	MicroRNAs in cancer	2.46374e-13	2.52944e-11	10	Stat3	-1.21974	1.29622e-05
	KEGG	KSHV infection	3.12288e-05	0.000506235	8	Hif1a	1.54223	2.78514e-30		KEGG	Human_papillomavirus_infection	2.91178e-05	0.00128118	6	FOXO1	1.25876	7.62043e-08		KEGG	MicroRNAs in cancer	2.46374e-13	2.52944e-11	10	Vegfa	-2.08305	2.93414e-35
	KEGG	KSHV infection	3.12288e-05	0.000506235	8	Il6	1.42619	0.0030721		KEGG	Human_papillomavirus_infection	2.91178e-05	0.00128118	6	SPP1	3.16054	8.95203e-13		KEGG	Pathways in cancer	8.46463e-16	2.60711e-13	19	Bmp4	-3.19449	2.33944e-07
	KEGG	KSHV infection	3.12288e-05	0.000506235	8	Jak2	1.25023	3.02294e-08		BIOPLANET	Integrins_in_angiogenesis	2.40242e-07	9.06912e-05	5	COL2A1	5.72429	3.00408e-05		KEGG	Pathways in cancer	8.46463e-16	2.60711e-13	19	Ccnd1	-1.01232	0.000353888
	KEGG	KSHV infection	3.12288e-05	0.000506235	8	Jun	1.048	0.000365328		BIOPLANET	Integrins_in_angiogenesis	2.40242e-07	9.06912e-05	5	COL6A1	2.35586	6.84772e-15		KEGG	Pathways in cancer	8.46463e-16	2.60711e-13	19	Cdkn1a	-1.46637	6.28238e-14
	KEGG	KSHV infection	3.12288e-05	0.000506235	8	Pik3r1	1.14817	1.34495e-07		BIOPLANET	Integrins_in_angiogenesis	2.40242e-07	9.06912e-05	5	FN1	2.57003	2.84356e-23		KEGG	Pathways in cancer	8.46463e-16	2.60711e-13	19	Ctnnb1	-1.04778	1.10614e-08
	KEGG	KSHV infection	3.12288e-05	0.000506235	8	Rb1	1.11119	5.31179e-15		BIOPLANET	Integrins_in_angiogenesis	2.40242e-07	9.06912e-05	5	KDR	13.1625	1.70303e-17		KEGG	Pathways in cancer	8.46463e-16	2.60711e-13	19	Erbb2	-1.39827	2.8084e-07
	KEGG	KSHV infection	3.12288e-05	0.000506235	8	Stat3	1.43605	1.43814e-13		BIOPLANET	Integrins_in_angiogenesis	2.40242e-07	9.06912e-05	5	SPP1	3.16054	8.95203e-13		KEGG	Pathways in cancer	8.46463e-16	2.60711e-13	19	Erbb2	-1.39827	2.8084e-07
	KEGG	MicroRNAs in cancer	1.41783e-05	0.000436691	9	Casp3	-2.00457	3.4584e-13		BIOPLANET	MAPK_cascade_role_in_angiogenesis	1.15237e-07	8.70037e-05	5	KDR	13.1625	1.70303e-17		KEGG	Pathways in cancer	8.46463e-16	2.60711e-13	19	Fn1	-1.55923	7.51052e-08
	KEGG	MicroRNAs in cancer	1.41783e-05	0.000436691	9	Cdkn1a	1.17629	5.38761e-05		BIOPLANET	MAPK_cascade_role_in_angiogenesis	1.15237e-07	8.70037e-05	5	MMP14	2.01532	3.15317e-13		KEGG	Pathways in cancer	8.46463e-16	2.60711e-13	19	Foxo1	-1.37087	0.000531893
	KEGG	MicroRNAs in cancer	1.41783e-05	0.000436691	9	Dicer1	1.22612	4.88431e-12		BIOPLANET	MAPK_cascade_role_in_angiogenesis	1.15237e-07	8.70037e-05	5	MMP2	1.74894	7.06917e-10		KEGG	Pathways in cancer	8.46463e-16	2.60711e-13	19	Igf1r	-1.72876	4.26473e-06
	KEGG	MicroRNAs in cancer	1.41783e-05	0.000436691	9	Egfr	4.05897	4.48362e-40		BIOPLANET	MAPK_cascade_role_in_angiogenesis	1.15237e-07	8.70037e-05	5	MMP9	5.49733	2.8797e-14		KEGG	Pathways in cancer	8.46463e-16	2.60711e-13	19	Igf1r	-1.72876	4.26473e-06
	KEGG	MicroRNAs in cancer	1.41783e-05	0.000436691	9	Mdm2	-1.22949	3.63877e-16		BIOPLANET	MAPK_cascade_role_in_angiogenesis	1.15237e-07	8.70037e-05	5	ROBO1	6.6347	5.80268e-11		KEGG	Pathways in cancer	8.46463e-16	2.60711e-13	19	Map2k2	-1.12201	2.8387e-10
	KEGG	MicroRNAs in cancer	1.41783e-05	0.000436691	9	Myc	-1.44101	2.22508e-14		BIOPLANET	MicroRNA_regulation_of_DNA_damage_response	6.75841e-09	5.1026e-06	5	BAX	-1.39362	8.76762e-16		KEGG	Pathways in cancer	8.46463e-16	2.60711e-13	19	Mtor	-1.26765	1.10849e-05
	KEGG	MicroRNAs in cancer	1.41783e-05	0.000436691	9	Vegfa	3.69858	8.54046e-21		BIOPLANET	MicroRNA_regulation_of_DNA_damage_response	6.75841e-09	5.1026e-06	5	CDKN1A	-1.54882	9.16489e-07		KEGG	Pathways in cancer	8.46463e-16	2.60711e-13	19	Mtor	-1.26765	1.10849e-05
	KEGG	MicroRNAs in cancer	1.41783e-05	0.000436691	9	Zeb1	1.02173	7.34231e-08		BIOPLANET	MicroRNA_regulation_of_DNA_damage_response	6.75841e-09	5.1026e-06	5	E2F1	-1.0327	3.70557e-05		KEGG	Pathways in cancer	8.46463e-16	2.60711e-13	19	Pik3r1	-1.23598	3.68282e-05
	KEGG	MicroRNAs in cancer	1.41783e-05	0.000436691	9	Zeb2	1.24452	5.35594e-08		BIOPLANET	MicroRNA_regulation_of_DNA_damage_response	6.75841e-09	5.1026e-06	5	MDM2	-1.73771	8.98332e-34		KEGG	Pathways in cancer	8.46463e-16	2.60711e-13	19	Pik3r1	-1.23598	3.68282e-05
	KEGG	p53 activity regulation	4.16713e-06	0.00125847	4	Bax	-1.23283	3.87051e-12		BIOPLANET	MicroRNA_regulation_of_DNA_damage_response	6.75841e-09	5.1026e-06	5	MYC	-2.289	8.35175e-28		KEGG	Pathways in cancer	8.46463e-16	2.60711e-13	19	Sp1	-1.18627	1.58497e-09
	KEGG	p53 activity regulation	4.16713e-06	0.00125847	4	Casp3	-2.00457	3.4584e-13		KEGG	MicroRNAs_in_cancer	4.80918e-12	1.48123e-09	9	ABCC1	-3.26754	3.62532e-74		KEGG	Pathways in cancer	8.46463e-16	2.60711e-13	19	Stat3	-1.21974	1.29622e-05
	KEGG	p53 activity regulation	4.16713e-06	0.00125847	4	Mdm2	-1.22949	3.63877e-16		KEGG	MicroRNAs_in_cancer	4.80918e-12	1.48123e-09	9	CDKN1A	-1.54882	9.16489e-07		KEGG	Pathways in cancer	8.46463e-16	2.60711e-13	19	Vegfa	-2.08305	2.93414e-35
	KEGG	p53 activity regulation	4.16713e-06	0.00125847	4	Pcna	-2.1791	5.50693e-43		KEGG	MicroRNAs_in_cancer	4.80918e-12	1.48123e-09	9	DNMT1	-1.68559	3.94672e-17		KEGG	Pathways in cancer	8.46463e-16	2.60711e-13	19	Vegfa	-2.08305	2.93414e-35
	KEGG	Pathways in cancer	9.08357e-08	2.74324e-05	14	Cdkn1a	1.17629	5.38761e-05		KEGG	MicroRNAs_in_cancer	4.80918e-12	1.48123e-09	9	E2F1	-1.0327	3.70557e-05		BIOPLANET	TGF-beta signaling pathway	3.21426e-13	1.61785e-10	9	Bmp4	-3.19449	2.33944e-07
	KEGG	Pathways in cancer	9.08357e-08	2.74324e-05	14	Egfr	4.05897	4.48362e-40		KEGG	MicroRNAs_in_cancer	4.80918e-12	1.48123e-09	9	EZH2	-1.18468	1.12138e-05		BIOPLANET	TGF-beta signaling pathway	3.21426e-13	1.61785e-10	9	Ccnd1	-1.01232	0.000353888
	KEGG	Pathways in cancer	9.08357e-08	2.74324e-05	14	Fgf2	4.30147	1.33369e-27		KEGG	MicroRNAs_in_cancer	4.80918e-12	1.48123e-09	9	HMGA2	-1.25586	0.00201403		BIOPLANET	TGF-beta signaling pathway	3.21426e-13	1.61785e-10	9	Ctnnb1	-1.04778	1.10614e-08
	KEGG	Pathways in cancer	9.08357e-08	2.74324e-05	14	Fn1	3.37738	9.56611e-37		KEGG	MicroRNAs_in_cancer	4.80918e-12	1.48123e-09	9	MDM2	-1.73771	8.98332e-34		BIOPLANET	TGF-beta signaling pathway	3.21426e-13	1.61785e-10	9	Erbb2	-1.39827	2.8084e-07
	KEGG	Pathways in cancer	9.08357e-08	2.74324e-05	14	Hif1a	1.54223	2.78514e-30		KEGG	MicroRNAs_in_cancer	4.80918e-12	1.48123e-09	9	MYC	-2.289	8.35175e-28		BIOPLANET	TGF-beta signaling pathway	3.21426e-13	1.61785e-10	9	Foxo1	-1.37087	0.000531893
	KEGG	Pathways in cancer	9.08357e-08	2.74324e-05	14	Igf1r	1.07799	0.000112745		KEGG	MicroRNAs_in_cancer	4.80918e-12	1.48123e-09	9	VIM	-1.27239	4.90695e-08		BIOPLANET	TGF-beta signaling pathway	3.21426e-13	1.61785e-10	9	Igf1r	-1.72876	4.26473e-06
	KEGG	Pathways in cancer	9.08357e-08	2.74324e-05	14	Il6	1.42619	0.0030721		BIOPLANET	Pathways_in_cancer	1.14267e-07	0.000172543	8	BMP4	7.08942	2.84494e-05		BIOPLANET	TGF-beta signaling pathway	3.21426e-13	1.61785e-10	9	Mtor	-1.26765	1.10849e-05
	KEGG	Pathways in cancer	9.08357e-08	2.74324e-05	14	Jak2	1.25023	3.02294e-08		BIOPLANET	Pathways_in_cancer	1.14267e-07	0.000172543	8	CDH1	4.90699	5.468e-14		BIOPLANET	TGF-beta signaling pathway	3.21426e-13	1.61785e-10	9	Stat3	-1.21974	1.29622e-05
	KEGG	Pathways in cancer	9.08357e-08	2.74324e-05	14	Jun	1.048	0.000365328		BIOPLANET	Pathways_in_cancer	1.14267e-07	0.000172543	8	EGFR	4.01596	2.54277e-27		BIOPLANET	TGF-beta signaling pathway	3.21426e-13	1.61785e-10	9	Vegfa	-2.08305	2.93414e-35
	KEGG	Pathways in cancer	9.08357e-08	2.74324e-05	14	Mmp2	-1.22949	3.63877e-16		BIOPLANET	Pathways_in_cancer	1.14267e-07	0.000172543	8	FN1	2.57003	2.84356e-23		BIOPLANET	HIF-1 signaling pathway	1.89141e-11	9.70924e-10	7	Map2k2	-1.12201	2.8387e-10
	KEGG	Pathways in cancer	9.08357e-08	2.74324e-05	14	Pik3r1	1.14817	1.34495e-07		BIOPLANET	Pathways_in_cancer	1.14267e-07	0.000172543	8	FOXO1	1.25876	7.62043e-08		BIOPLANET	HIF-1 signaling pathway	1.89141e-11	9.70924e-10	7	Erbb2	-1.39827	2.8084e-07
	KEGG	Pathways in cancer	9.08357e-08	2.74324e-05	14	Rb1	1.11119	5.31179e-15		BIOPLANET	Pathways_in_cancer	1.14267e-07	0.000172543	8	MMP2	1.74894	7.06917e-10		BIOPLANET	HIF-1 signaling pathway	1.89141e-11	9.70924e-10	7	Stat3	-1.21974	1.29622e-05
	KEGG	Pathways in cancer	9.08357e-08	2.74324e-05	14	Stat3	1.43605	1.43814e-13		BIOPLANET	Pathways_in_cancer	1.14267e-07	0.000172543	8	MMP9	5.49733	2.8797e-14		BIOPLANET	HIF-1 signaling pathway	1.89141e-11	9.70924e-10	7	Pik3r1	-1.23598	3.68282e-05
	KEGG	Pathways in cancer	9.08357e-08	2.74324e-05	14	Vegfa	3.69858	8.54046e-21		BIOPLANET	Pathways_in_cancer	1.14267e-07	0.000172543	8	RAC2	9.29075	5.67775e-22		BIOPLANET	HIF-1 signaling pathway	1.89141e-11	9.70924e-10	7	Mtor	-1.26765	1.10849e-05
	KEGG	PI3K-Akt signaling pathway	9.51614e-09	2.93097e-06	13	Cdkn1a	1.17629	5.38761e-05		BIOPLANET	Retinoblastoma_protein_regulation	5.03487e-07	0.000126711	4	CDKN1A	-1.54882	9.16489e-07		BIOPLANET	HIF-1 signaling pathway	1.89141e-11	9.70924e-10	7	Igf1r	-1.72876	4.26473e-06
	KEGG	PI3K-Akt signaling pathway	9.51614e-09	2.93097e-06	13	Col2a1	6.58817	1.41849e-05		BIOPLANET	Retinoblastoma_protein_regulation	5.03487e-07	0.000126711	4	DNMT1	-1.68559	3.94672e-17		BIOPLANET	HIF-1 signaling pathway	1.89141e-11	9.70924e-10	7	Vegfa	-2.08305	2.93414e-35
	KEGG	PI3K-Akt signaling pathway	9.51614e-09	2.93097e-06	13	Egfr	4.05897	4.48362e-40		BIOPLANET	Retinoblastoma_protein_regulation	5.03487e-07	0.000126711	4	E2F1	-1.0327	3.70557e-05
	KEGG	PI3K-Akt signaling pathway	9.51614e-09	2.93097e-06	13	Fgf2	4.30147	1.33369e-27		BIOPLANET	Retinoblastoma_protein_regulation	5.03487e-07	0.000126711	4	MDM2	-1.73771	8.98332e-34
	KEGG	PI3K-Akt signaling pathway	9.51614e-09	2.93097e-06	13	Fn1	3.37738	9.56611e-37		BIOPLANET	Signaling_by_PDGF	7.4483e-05	0.00511224	4	COL2A1	5.72429	3.00408e-05
	KEGG	PI3K-Akt signaling pathway	9.51614e-09	2.93097e-06	13	Igf1r	1.07799	0.000112745		BIOPLANET	Signaling_by_PDGF	7.4483e-05	0.00511224	4	COL6A1	2.35586	6.84772e-15
	KEGG	PI3K-Akt signaling pathway	9.51614e-09	2.93097e-06	13	Il6	1.42619	0.0030721		BIOPLANET	Signaling_by_PDGF	7.4483e-05	0.00511224	4	FOXO1	1.25876	7.62043e-08
	KEGG	PI3K-Akt signaling pathway	9.51614e-09	2.93097e-06	13	Itgb4	2.17389	1.47071e-06		BIOPLANET	Signaling_by_PDGF	7.4483e-05	0.00511224	4	SPP1	3.16054	8.95203e-13
	KEGG	PI3K-Akt signaling pathway	9.51614e-09	2.93097e-06	13	Jak2	1.25023	3.02294e-08		BIOPLANET	TP53_network	2.79027e-09	4.21331e-06	4	BAX	-1.39362	8.76762e-16
	KEGG	PI3K-Akt signaling pathway	9.51614e-09	2.93097e-06	13	Kdr	2.19069	7.92611e-11		BIOPLANET	TP53_network	2.79027e-09	4.21331e-06	4	CDKN1A	-1.54882	9.16489e-07
	KEGG	PI3K-Akt signaling pathway	9.51614e-09	2.93097e-06	13	Pik3r1	1.14817	1.34495e-07		BIOPLANET	TP53_network	2.79027e-09	4.21331e-06	4	MDM2	-1.73771	8.98332e-34
	KEGG	PI3K-Akt signaling pathway	9.51614e-09	2.93097e-06	13	Spp1	3.69858	8.54046e-21		BIOPLANET	TP53_network	2.79027e-09	4.21331e-06	4	MYC	-2.289	8.35175e-28
	KEGG	PI3K-Akt signaling pathway	9.51614e-09	2.93097e-06	13	Vegfa	3.69858	8.54046e-21
