## Supplementary material for "A non-coding RNA network involved in KSHV tumorigenesis": S7-Supplemental Table 7

### Sheet: Hoja1
lncRNA-miRNA-mRNA-Pathway networks
	Figure 6C	source	target	Figure 7	source	target	Figure 8	source	target
		MALAT1	miR-K12-1-5p		H19	mmu-let-7d-5p		H19	let-7a-5p
		MALAT1	miR-K12-10a-3p		H19	mmu-let-7e-5p		H19	let-7d-5p
		MALAT1	miR-K12-11-3p		H19	mmu-miR-124-3p		H19	let-7e-5p
		MALAT1	miR-K12-2-5p		H19	mmu-miR-17-5p		H19	let-7f-5p
		MALAT1	miR-K12-7-3p		H19	mmu-miR-19a-3p		H19	miR-181b-5p
		NEAT1	miR-K12-1-5p		H19	mmu-miR-23b-3p		H19	miR-26a-5p
		NEAT1	miR-K12-10a-3p		H19	mmu-miR-34a-5p		H19	miR-26b-5p
		NEAT1	miR-K12-11-3p		H19	mmu-miR-92a-3p		H19	miR-301a-3p
		NEAT1	miR-K12-7-3p		Malat1	mmu-let-7d-5p		H19	miR-301b-3p
		miR-K12-11-3p	Bub3		Malat1	mmu-let-7e-5p		H19	miR-93-5p
		miR-K12-1-5p	Bub3		Malat1	mmu-miR-101a-3p		H19	miR-378a-3p
		miR-K12-2-5p	Bub3		Malat1	mmu-miR-124-3p		Malat1	let-7a-5p
		miR-K12-7-3p	Bub3		Malat1	mmu-miR-128-3p		Malat1	let-7d-5p
		miR-K12-1-5p	Casp3		Malat1	mmu-miR-140-3p		Malat1	let-7e-5p
		miR-K12-2-5p	Ccne2		Malat1	mmu-miR-142a-3p		Malat1	let-7f-5p
		miR-K12-2-5p	Ccng1		Malat1	mmu-miR-142a-5p		Malat1	miR-101a-3p
		miR-K12-11-3p	Cdkn1a		Malat1	mmu-miR-155-5p		Malat1	miR-128-3p
		miR-K12-1-5p	Cdkn1a		Malat1	mmu-miR-17-5p		Malat1	miR-130b-3p
		miR-K12-1-5p	Eif1ax		Malat1	mmu-miR-19a-3p		Malat1	miR-132-3p
		miR-K12-2-5p	Eif1ax		Malat1	mmu-miR-204-5p		Malat1	miR-140-3p
		miR-K12-10a-3p	Eif2s1		Malat1	mmu-miR-20a-5p		Malat1	miR-146b-5p
		miR-K12-1-5p	Eif2s1		Malat1	mmu-miR-23b-3p		Malat1	miR-150-5p
		miR-K12-10a-3p	Eif4a1		Malat1	mmu-miR-27b-3p		Malat1	miR-181a-5p
		miR-K12-10a-3p	Gtf2h1		Malat1	mmu-miR-28a-3p		Malat1	miR-181b-5p
		miR-K12-1-5p	Gtf2h1		Malat1	mmu-miR-31-5p		Malat1	miR-181c-5p
		miR-K12-2-5p	Gtf2h1		Malat1	mmu-miR-335-5p		Malat1	miR-26a-5p
		miR-K12-10a-3p	Hdac2		Malat1	mmu-miR-34a-5p		Malat1	miR-26b-5p
		miR-K12-1-5p	Hdac2		Malat1	mmu-miR-34c-5p		Malat1	miR-301a-3p
		miR-K12-2-5p	Hist1h4d		Malat1	mmu-miR-382-3p		Malat1	miR-301b-3p
		miR-K12-2-5p	Hist1h4d		Malat1	mmu-miR-421-3p		Malat1	miR-31-5p
		miR-K12-10a-3p	Hnrnpc		Malat1	mmu-miR-467c-5p		Malat1	miR-329-5p
		miR-K12-10a-3p	Hnrnpk		Malat1	mmu-miR-499-5p		Malat1	miR-34c-5p
		miR-K12-10a-3p	Hnrnpk		Malat1	mmu-miR-669e-5p		Malat1	miR-532-5p
		miR-K12-1-5p	Hnrnpu		Malat1	mmu-miR-669l-5p		Malat1	miR-93-5p
		miR-K12-7-3p	Hnrnpu		Malat1	mmu-miR-671-5p		Meg3	let-7a-5p
		miR-K12-11-3p	Kat2a		Malat1	mmu-miR-7a-5p		Meg3	let-7d-5p
		miR-K12-10a-3p	Kpnb1		Malat1	mmu-miR-92a-3p		Meg3	let-7e-5p
		miR-K12-1-5p	Magohb		Meg3	mmu-let-7d-5p		Meg3	let-7f-5p
		miR-K12-7-3p	Magohb		Meg3	mmu-let-7e-5p		Meg3	miR-101a-3p
		miR-K12-10a-3p	Mdm2		Meg3	mmu-miR-101a-3p		Meg3	miR-128-3p
		miR-K12-11-3p	Mdm2		Meg3	mmu-miR-124-3p		Meg3	miR-146b-5p
		miR-K12-1-5p	Mdm2		Meg3	mmu-miR-128-3p		Meg3	miR-150-5p
		miR-K12-2-5p	Mdm2		Meg3	mmu-miR-17-5p		Meg3	miR-181a-5p
		miR-K12-11-3p	Nup155		Meg3	mmu-miR-19a-3p		Meg3	miR-181b-5p
		miR-K12-1-5p	Nup155		Meg3	mmu-miR-27b-3p		Meg3	miR-26a-5p
		miR-K12-11-3p	Nup43		Meg3	mmu-miR-344-3p		Meg3	miR-26b-5p
		miR-K12-1-5p	Nup43		Meg3	mmu-miR-34a-5p		Meg3	miR-30d-5p
		miR-K12-7-3p	Nup43		Meg3	mmu-miR-671-5p		Meg3	miR-9-5p
		miR-K12-10a-3p	Pcna		Neat1	mmu-let-7d-5p		Neat1	let-7a-5p
		miR-K12-1-5p	Pcna		Neat1	mmu-let-7e-5p		Neat1	let-7d-5p
		miR-K12-10a-3p	Prpf40a		Neat1	mmu-miR-101a-3p		Neat1	let-7e-5p
		miR-K12-2-5p	Prpf40a		Neat1	mmu-miR-128-3p		Neat1	let-7f-5p
		miR-K12-10a-3p	Rbm8a		Neat1	mmu-miR-142a-5p		Neat1	miR-101a-3p
		miR-K12-1-5p	Rbpj		Neat1	mmu-miR-155-5p		Neat1	miR-128-3p
		miR-K12-10a-3p	Skp2		Neat1	mmu-miR-17-5p		Neat1	miR-130b-3p
		miR-K12-1-5p	Skp2		Neat1	mmu-miR-19a-3p		Neat1	miR-132-3p
		miR-K12-1-5p	Smc3		Neat1	mmu-miR-204-5p		Neat1	miR-181a-5p
		miR-K12-1-5p	Srsf1		Neat1	mmu-miR-20a-5p		Neat1	miR-181b-5p
		miR-K12-2-5p	Srsf1		Neat1	mmu-miR-23b-3p		Neat1	miR-26a-5p
		miR-K12-1-5p	Tnfrsf10b		Neat1	mmu-miR-27b-3p		Neat1	miR-26b-5p
		miR-K12-10a-3p	Ttk		Neat1	mmu-miR-31-5p		Neat1	miR-301a-3p
		miR-K12-1-5p	Ttk		Neat1	mmu-miR-335-5p		Neat1	miR-301b-3p
		miR-K12-1-5p	Wbp11		Neat1	mmu-miR-34a-5p		Neat1	miR-30d-5p
		miR-K12-11-3p	Wee1		Neat1	mmu-miR-34c-5p		Neat1	miR-31-5p
		miR-K12-1-5p	Wee1		Neat1	mmu-miR-466k		Neat1	miR-34c-5p
		miR-K12-10a-3p	Xpo1		Neat1	mmu-miR-467c-5p		Neat1	miR-93-5p
		miR-K12-1-5p	Xpo1		Neat1	mmu-miR-671-5p		miR-378a-3p	Psma1
		miR-K12-10a-3p	Ywhag		Neat1	mmu-miR-7a-5p		miR-378a-3p	Skp2
		miR-K12-11-3p	Ywhag		Neat1	mmu-miR-92a-3p		miR-378a-3p	Srsf3
		miR-K12-2-5p	Ywhag		mmu-let-7d-5p	Col1a2		let-7a-5p	E2f6
		miR-K12-1-5p	Zmat3		mmu-let-7d-5p	Fga		let-7d-5p	E2f6
		miR-K12-2-5p	Zmat3		mmu-let-7d-5p	Itgb3		let-7e-5p	E2f6
		Cdkn1a	Cell_cycle		mmu-let-7d-5p	Map4k3		let-7f-5p	E2f6
		Hdac2	Cell_cycle		mmu-let-7d-5p	Tgfbr1		miR-101a-3p	Rbmx
		Wee1	Cell_cycle		mmu-let-7e-5p	Col1a2		miR-101a-3p	Rrm1
		Pcna	Cell_cycle		mmu-let-7e-5p	Col4a2		miR-128-3p	Ccng1
		Ccne2	Cell_cycle		mmu-let-7e-5p	Igf1		miR-128-3p	E2f7
		Mdm2	Cell_cycle		mmu-let-7e-5p	Map3k1		miR-128-3p	Ercc6l
		Ttk	Cell_cycle		mmu-let-7e-5p	Rasgrp1		miR-130b-3p	Ccng1
		Bub3	Cell_cycle		mmu-let-7e-5p	Tgfbr1		miR-132-3p	Snrpb
		Smc3	Cell_cycle		mmu-miR-101a-3p	Cebpz		miR-140-3p	Npm1
		Skp2	Cell_cycle		mmu-miR-101a-3p	Ddit4		miR-146b-5p	Rbl1
		Ywhag	Cell_cycle		mmu-miR-101a-3p	Kpnb1		miR-150-5p	Snrpb2
		Cdkn1a	Viral_carcinogenesis		mmu-miR-101a-3p	Ranbp1		miR-181a-5p	Cdc40
		Hdac2	Viral_carcinogenesis		mmu-miR-101a-3p	Smarca4		miR-181a-5p	E2f7
		Gtf2h1	Viral_carcinogenesis		mmu-miR-101a-3p	Vcan		miR-181a-5p	Gorab
		Rbpj	Viral_carcinogenesis		mmu-miR-124-3p	Col4a1		miR-181a-5p	Npm1
		Kat2a	Viral_carcinogenesis		mmu-miR-124-3p	F11r		miR-181b-5p	Npm1
		Hnrnpk	Viral_carcinogenesis		mmu-miR-124-3p	Fzd4		miR-181c-5p	Npm1
		Ccne2	Viral_carcinogenesis		mmu-miR-124-3p	Lfng		miR-26a-5p	E2f7
		Casp3	Viral_carcinogenesis		mmu-miR-128-3p	Egfr		miR-26a-5p	Skp2
		Mdm2	Viral_carcinogenesis		mmu-miR-128-3p	Foxo1		miR-26a-5p	Zwint
		Skp2	Viral_carcinogenesis		mmu-miR-128-3p	Map3k1		miR-26b-5p	Ccne1
		Hist1h4d	Viral_carcinogenesis		mmu-miR-128-3p	Map3k14		miR-26b-5p	E2f7
		Ywhag	Viral_carcinogenesis		mmu-miR-128-3p	Notch1		miR-26b-5p	Skp2
		Eif4a1	RNA_transport		mmu-miR-128-3p	Tgfb3		miR-301a-3p	Ccng1
		Xpo1	RNA_transport		mmu-miR-128-3p	Tgfbr1		miR-301b-3p	Ccng1
		Rbm8a	RNA_transport		mmu-miR-128-3p	Vav3		miR-30d-5p	Nedd1
		Nup155	RNA_transport		mmu-miR-128-3p	Vegfc		miR-30d-5p	Orc4
		Eif1ax	RNA_transport		mmu-miR-140-3p	Npm1		miR-30d-5p	Xpo1
		Nup43	RNA_transport		mmu-miR-142a-3p	Xpo1		miR-31-5p	E2f6
		Magohb	RNA_transport		mmu-miR-142a-5p	Kpnb1		miR-31-5p	Wasf1
		Eif2s1	RNA_transport		mmu-miR-155-5p	Cd47		miR-329-5p	Bax
		Kpnb1	RNA_transport		mmu-miR-155-5p	E2f2		miR-34c-5p	Ccne2
		Ccne2	p53_signaling_pathway		mmu-miR-155-5p	Egfr		miR-532-5p	Srsf10
		Zmat3	p53_signaling_pathway		mmu-miR-155-5p	Igf1		miR-93-5p	Kif23
		Casp3	p53_signaling_pathway		mmu-miR-155-5p	Ikbke		miR-93-5p	Rbl1
		Ccng1	p53_signaling_pathway		mmu-miR-155-5p	Map3k14		miR-9-5p	Kif23
		Mdm2	p53_signaling_pathway		mmu-miR-155-5p	Rps6ka3		miR-9-5p	Rbl1
		Tnfrsf10b	p53_signaling_pathway		mmu-miR-17-5p	App		Ccne1	Cell_cycle
		Hnrnpk	Spliceosome		mmu-miR-17-5p	Egfr		Ccne2	Cell_cycle
		Rbm8a	Spliceosome		mmu-miR-17-5p	Foxo1		E2f6	Cell_cycle
		Srsf1	Spliceosome		mmu-miR-17-5p	Map3k1		Ercc6l	Cell_cycle
		Hnrnpu	Spliceosome		mmu-miR-17-5p	Map3k14		Nedd1	Cell_cycle
		Prpf40a	Spliceosome		mmu-miR-17-5p	Pdgfra		Npm1	Cell_cycle
		Hnrnpc	Spliceosome		mmu-miR-17-5p	Rapgef4		Orc4	Cell_cycle
		Wbp11	Spliceosome		mmu-miR-17-5p	Rb1		Psma1	Cell_cycle
		Magohb	Spliceosome		mmu-miR-17-5p	Tgfbr2		Rbl1	Cell_cycle
		Ccne2	miRNA_Regulation_of_DDR		mmu-miR-17-5p	Thbs2		Skp2	Cell_cycle
		Cdkn1a	miRNA_Regulation_of_DDR		mmu-miR-19a-3p	Igf1		Xpo1	Cell_cycle
		Casp3	miRNA_Regulation_of_DDR		mmu-miR-19a-3p	Map3k1		Zwint	Cell_cycle
		Ccng1	miRNA_Regulation_of_DDR		mmu-miR-19a-3p	Psap		Ccne1	E2F_transcription_factor_network
		Mdm2	miRNA_Regulation_of_DDR		mmu-miR-19a-3p	Ptk2b		Ccne2	E2F_transcription_factor_network
		Tnfrsf10b	miRNA_Regulation_of_DDR		mmu-miR-19a-3p	Sdc1		E2f6	E2F_transcription_factor_network
					mmu-miR-19a-3p	Tnf		E2f7	E2F_transcription_factor_network
					mmu-miR-204-5p	Ssrp1		Rbl1	E2F_transcription_factor_network
					mmu-miR-20a-5p	Adcy7		Rrm1	E2F_transcription_factor_network
					mmu-miR-20a-5p	App		Wasf1	E2F_transcription_factor_network
					mmu-miR-20a-5p	Camk4		Ccne1	G1_to_S_cell_cycle_control
					mmu-miR-20a-5p	Itga4		Ccne2	G1_to_S_cell_cycle_control
					mmu-miR-20a-5p	Itgb8		E2f6	G1_to_S_cell_cycle_control
					mmu-miR-20a-5p	Map3k1		Orc4	G1_to_S_cell_cycle_control
					mmu-miR-20a-5p	Map3k14		Rbl1	G1_to_S_cell_cycle_control
					mmu-miR-20a-5p	Map3k5		Bax	p53_activity_regulation
					mmu-miR-20a-5p	Pdgfra		Ccne1	p53_activity_regulation
					mmu-miR-20a-5p	Rapgef4		Ccne2	p53_activity_regulation
					mmu-miR-20a-5p	Rbl2		Ccng1	p53_activity_regulation
					mmu-miR-20a-5p	Tgfbr2		Gorab	p53_activity_regulation
					mmu-miR-23b-3p	Dusp5		Skp2	p53_activity_regulation
					mmu-miR-23b-3p	Kpnb1		Cdc40	Spliceosome
					mmu-miR-27b-3p	Ccng1		Rbmx	Spliceosome
					mmu-miR-27b-3p	Ccnt1		Snrpb	Spliceosome
					mmu-miR-27b-3p	Dusp5		Snrpb2	Spliceosome
					mmu-miR-27b-3p	Nup153		Srsf10	Spliceosome
					mmu-miR-27b-3p	Nup50		Srsf3	Spliceosome
					mmu-miR-27b-3p	Psmd1		Ccne1	MicroRNAs_in_cancer
					mmu-miR-28a-3p	Fos		Ccne2	MicroRNAs_in_cancer
					mmu-miR-31-5p	Map3k1		Ccng1	MicroRNAs_in_cancer
					mmu-miR-31-5p	Vav3		Kif23	MicroRNAs_in_cancer
					mmu-miR-335-5p	Cpsf2
					mmu-miR-344-3p	Itgb8
					mmu-miR-34a-5p	Notch1
					mmu-miR-34c-5p	Notch1
					mmu-miR-382-3p	Kpnb1
					mmu-miR-421-3p	Egfr
					mmu-miR-466k	Egfr
					mmu-miR-467c-5p	Tgfbr2
					mmu-miR-467c-5p	Tnf
					mmu-miR-499-5p	Vav3
					mmu-miR-669e-5p	Map4k3
					mmu-miR-669l-5p	Lcp2
					mmu-miR-671-5p	Cebpa
					mmu-miR-7a-5p	Col6a2
					mmu-miR-7a-5p	Fos
					mmu-miR-7a-5p	Rb1
					mmu-miR-7a-5p	Rps6ka3
					mmu-miR-7a-5p	Slc9a3r1
					mmu-miR-92a-3p	Creb3l2
					mmu-miR-92a-3p	Itgb3
					mmu-miR-92a-3p	Notch1
					Cd47	ECM_organization
					Col1a2	ECM_organization
					Col4a1	ECM_organization
					Col4a2	ECM_organization
					Col6a2	ECM_organization
					Itga4	ECM_organization
					Itgb3	ECM_organization
					Itgb8	ECM_organization
					Sdc1	ECM_organization
					Thbs2	ECM_organization
					Ranbp1	HIV_life_cycle
					Xpo1	HIV_life_cycle
					Ccnt1	HIV_life_cycle
					Nup50	HIV_life_cycle
					Nup153	HIV_life_cycle
					Ssrp1	HIV_life_cycle
					Npm1	HIV_life_cycle
					Ssrp1	HIV_life_cycle
					Kpnb1	HIV_life_cycle
					Cpsf2	HIV_life_cycle
					Psmd1	HIV_life_cycle
					Col1a2	Human_papillomavirus_infection
					Col4a1	Human_papillomavirus_infection
					Col4a2	Human_papillomavirus_infection
					Col6a2	Human_papillomavirus_infection
					Creb3l2	Human_papillomavirus_infection
					Egfr	Human_papillomavirus_infection
					Foxo1	Human_papillomavirus_infection
					Fzd4	Human_papillomavirus_infection
					Ikbke	Human_papillomavirus_infection
					Itga4	Human_papillomavirus_infection
					Itgb3	Human_papillomavirus_infection
					Itgb8	Human_papillomavirus_infection
					Lfng	Human_papillomavirus_infection
					Notch1	Human_papillomavirus_infection
					Rb1	Human_papillomavirus_infection
					Rbl2	Human_papillomavirus_infection
					Slc9a3r1	Human_papillomavirus_infection
					Thbs2	Human_papillomavirus_infection
					Tnf	Human_papillomavirus_infection
					Col1a2	Integrin_cell_surface_interactions
					Col4a1	Integrin_cell_surface_interactions
					Col4a2	Integrin_cell_surface_interactions
					F11r	Integrin_cell_surface_interactions
					Fga	Integrin_cell_surface_interactions
					Itga4	Integrin_cell_surface_interactions
					Itgb3	Integrin_cell_surface_interactions
					Itgb8	Integrin_cell_surface_interactions
					Rapgef4	Integrin_cell_surface_interactions
					Rasgrp1	Integrin_cell_surface_interactions
					Col1a2	Integrins_in_angiogenesis
					Col4a1	Integrins_in_angiogenesis
					Col6a2	Integrins_in_angiogenesis
					F11r	Integrins_in_angiogenesis
					Itgb3	Integrins_in_angiogenesis
					Ptk2b	Integrins_in_angiogenesis
					Sdc1	Integrins_in_angiogenesis
					Tgfbr2	Integrins_in_angiogenesis
					Vav3	Integrins_in_angiogenesis
					Dusp5	MAPK_signaling_pathway
					Egfr	MAPK_signaling_pathway
					Fos	MAPK_signaling_pathway
					Igf1	MAPK_signaling_pathway
					Map3k1	MAPK_signaling_pathway
					Map3k14	MAPK_signaling_pathway
					Map3k5	MAPK_signaling_pathway
					Map4k3	MAPK_signaling_pathway
					Rasgrp1	MAPK_signaling_pathway
					Rps6ka3	MAPK_signaling_pathway
					Tgfb3	MAPK_signaling_pathway
					Tgfbr1	MAPK_signaling_pathway
					Tgfbr2	MAPK_signaling_pathway
					Tnf	MAPK_signaling_pathway
					Vegfc	MAPK_signaling_pathway
					Cebpz	p53_signaling
					Ddit4	p53_signaling
					Smarca4	p53_signaling
					Ccng1	p53_signaling
					Vcan	p53_signaling
					Adcy7	Pathways_in_cancer
					Cebpa	Pathways_in_cancer
					Col4a1	Pathways_in_cancer
					Col4a2	Pathways_in_cancer
					E2f2	Pathways_in_cancer
					Egfr	Pathways_in_cancer
					Fos	Pathways_in_cancer
					Foxo1	Pathways_in_cancer
					Fzd4	Pathways_in_cancer
					Igf1	Pathways_in_cancer
					Notch1	Pathways_in_cancer
					Pdgfra	Pathways_in_cancer
					Rasgrp1	Pathways_in_cancer
					Rb1	Pathways_in_cancer
					Tgfb3	Pathways_in_cancer
					Tgfbr1	Pathways_in_cancer
					Tgfbr2	Pathways_in_cancer
					Vegfc	Pathways_in_cancer
					App	Platelet_activation
					Col1a2	Platelet_activation
					Fga	Platelet_activation
					Igf1	Platelet_activation
					Itgb3	Platelet_activation
					Lcp2	Platelet_activation
					Psap	Platelet_activation
					Rapgef4	Platelet_activation
					Rasgrp1	Platelet_activation
					Tgfb3	Platelet_activation
					Vav3	Platelet_activation
					Vegfc	Platelet_activation
					Adcy7	Signaling_by_PDGF
					Camk4	Signaling_by_PDGF
					Col1a2	Signaling_by_PDGF
					Col4a1	Signaling_by_PDGF
					Col4a2	Signaling_by_PDGF
					Col6a2	Signaling_by_PDGF
					Foxo1	Signaling_by_PDGF
					Pdgfra	Signaling_by_PDGF
					Thbs2	Signaling_by_PDGF
