## Supplementary material for "A non-coding RNA network involved in KSHV tumorigenesis": S8-Supplemental Table 8

### Sheet: Drugs
	miRNA	miR-124		miR-128					miR-142-3p	miR-155			miR-17						miR-19a			miR-20a								miR-31	miR-7
	target	COL4A1	F11R	EGFR	FOXO1	TGFBR1	VAV3	VEGFC	XPO1	CD47	MAP3K14	RPS6KA3	APP	MAP3K14	PDGFRA	RAPGEF4	RB1	TGFBR2	IGF1	PTK2B	TNF	APP	ITGA4	MAP3K14	MAP3K5	PDGFRA	RAPGEF4	RB1	TGFBR2	MAP3K1	RB1
	abacavir
	acetylcholine
	adalimumab
	adenosine monophosphate
	adenosine triphosphate
	bevacizumab
	canertinib
	carbamazepine
	celecoxib
	certolizumab pegol
	cetuximab
	chloroquine
	choline
	cisplatin
	colchicine
	cyclosporine
	cytarabine
	dexamethasone
	docetaxel
	dopamine
	epinephrine
	epoetin alfa
	erlotinib
	etanercept
	exenatide
	fluorouracil
	gefitinib
	geldanamycin
	gemcitabine
	glucocorticoids
	glutathione
	hydrocortisone
	ibuprofen
	imatinib
	imiquimod
	infliximab
	interferon alfacon-1
	irinotecan
	lapatinib
	l-arginine
	leucovorin
	mercaptopurine
	methotrexate
	neratinib
	nifedipine
	nitric oxide
	oxaliplatin
	pertuzumab
	phospholipids
	pioglitazone
	podophyllotoxin derivatives
	rosiglitazone
	sirolimus
	sunitinib
	tacrolimus
	tamoxifen
	thalidomide
	thiazolidinediones
	tolbutamide
	topoisomerase i inhibitors
	trastuzumab
	tretinoin
	triglycerides
	trimethoprim
	troglitazone
	valinomycin

### Sheet: CT
NCT Number	Title	Status	Study Results	Conditions	Interventions	Study Type	Locations	URL
NCT00834457	A Pilot Study Of the Effects of Highly Active Antiretroviral Therapy on Kaposi's Sarcoma in Zimbabwe	Completed	No Results Available	AIDS-related Kaposi's Sarcoma	Drug: abacavir/3TC/zidovudine|Drug: abacavir /3TC plus ritonavir boosted lopinavir	Interventional	University of Zimbabwe College of Health Sciences Department of Medicine, Harare, Zimbabwe	https://ClinicalTrials.gov/show/NCT00834457
NCT00002093	A Randomized Phase III Clinical Trial of Daunoxome Versus Combination Chemotherapy With Adriamycin/Bleomycin/Vincristine (ABV) in the Treatment of HIV-Associated Kaposi's Sarcoma.	Completed	No Results Available	Sarcoma, Kaposi|HIV Infections	Drug: Daunorubicin (liposomal)|Drug: Bleomycin sulfate|Drug: Vincristine sulfate|Drug: Doxorubicin hydrochloride	Interventional	Univ of Arizona / Arizona Cancer Ctr, Tucson, Arizona, United States|Kenneth Norris Jr Cancer Hosp, Los Angeles, California, United States|Desert Hosp Comprehensive Cancer Ctr, Palm Springs, California, United States|Saint Francis Mem Hosp, San Francisco, California, United States|Davies Med Ctr, San Francisco, California, United States|Denver Gen Hosp, Denver, Colorado, United States|George Wash…	https://ClinicalTrials.gov/show/NCT00002093
NCT00055237	Bevacizumab to Treat Kaposi's Sarcoma in HIV-Positive and HIV-Negative Patients	Completed	Has Results	Kaposi's Sarcoma|HIV Infections|HIV Seronegativity	Biological: Bevacizumab	Interventional	National Institutes of Health Clinical Center, 9000 Rockville Pike, Bethesda, Maryland, United States	https://ClinicalTrials.gov/show/NCT00055237
NCT01016730	Bortezomib in Treating Patients With Relapsed or Refractory AIDS-Related Kaposi Sarcoma	Completed	No Results Available	AIDS-Related Kaposi Sarcoma|HIV Infection|Recurrent Kaposi Sarcoma	Drug: Bortezomib|Other: Laboratory Biomarker Analysis|Other: Questionnaire Administration	Interventional	UC San Diego Moores Cancer Center, La Jolla, California, United States|UCLA Center for Clinical AIDS Research and Education, Los Angeles, California, United States|UCLA / Jonsson Comprehensive Cancer Center, Los Angeles, California, United States|University of California San Diego, San Diego, California, United States|Johns Hopkins University/Sidney Kimmel Cancer Center, Baltimore, Maryland, Unit…	https://ClinicalTrials.gov/show/NCT01016730
NCT00002985	Doxorubicin in Treating Patients With AIDS-Related Kaposi's Sarcoma	Completed	No Results Available	Sarcoma	Drug: daunorubicin hydrochloride|Drug: pegylated liposomal doxorubicin hydrochloride	Interventional	Roswell Park Cancer Institute, Buffalo, New York, United States	https://ClinicalTrials.gov/show/NCT00002985
NCT00090987	Imatinib Mesylate in Treating Patients With HIV-Related Kaposi's Sarcoma	Completed	Has Results	Sarcoma	Drug: imatinib mesylate	Interventional	Moores UCSD Cancer Center, La Jolla, California, United States|USC/Norris Comprehensive Cancer Center and Hospital, Los Angeles, California, United States|Jonsson Comprehensive Cancer Center at UCLA, Los Angeles, California, United States|Desert Regional Medical Center Comprehensive Cancer Center, Palm Springs, California, United States|UCSF Comprehensive Cancer Center, San Francisco, California,…	https://ClinicalTrials.gov/show/NCT00090987
NCT01296815	Intralesional Bevacizumab for Treating AIDS-associated KaposiÂ´s Sarcoma of the Larynx, Pharynx and Oral Cavity	Completed	Has Results	KaposiÂ´s Sarcoma	Drug: Bevacizumab	Interventional	Centro de Investigacion en Enfermedades Infecciosas, Mexico, Mexico	https://ClinicalTrials.gov/show/NCT01296815
NCT00427414	Liposomal Daunorubicin in Treating Patients With HIV-Related Kaposi's Sarcoma	Terminated	No Results Available	Sarcoma	Drug: liposomal daunorubicin citrate	Interventional	University of Miami Sylvester Comprehensive Cancer Center - Miami, Miami, Florida, United States|Instituto De Infectologia Emilio Ribas Hospital, Cerqueira Cesar - Sao Paulo/SP, Brazil|Centro de Referencia e Tratamento DST/AIDS, Sao Paulo, Brazil	https://ClinicalTrials.gov/show/NCT00427414
NCT00923936	Pilot Study of Liposomal Doxorubicin Combined With Bevacizumab Followed by Bevacizumab Monotherapy in Adults With Advanced Kaposi s Sarcoma	Completed	Has Results	Sarcoma, Kaposi	Drug: Liposomal Doxorubicin|Drug: Bevacizumab	Interventional	National Institutes of Health Clinical Center, 9000 Rockville Pike, Bethesda, Maryland, United States	https://ClinicalTrials.gov/show/NCT00923936
NCT00450320	Sirolimus in Treating Patients With HIV-Related Kaposi's Sarcoma	Completed	No Results Available	Sarcoma	Drug: sirolimus	Interventional	Rebecca and John Moores UCSD Cancer Center, La Jolla, California, United States|Beth Israel Deaconess Medical Center, Boston, Massachusetts, United States|Memorial Sloan-Kettering Cancer Center, New York, New York, United States	https://ClinicalTrials.gov/show/NCT00450320
NCT00049296	Thalidomide and Docetaxel in Treating Patients With Advanced Cancer	Completed	No Results Available	Cancer	Drug: docetaxel|Drug: thalidomide	Interventional	Ireland Cancer Center at University Hospitals Case Medical Center, Case Comprehensive Cancer Center, Cleveland, Ohio, United States	https://ClinicalTrials.gov/show/NCT00049296
NCT00019123	Thalidomide in Treating Patients With HIV-Associated Kaposi's Sarcoma	Completed	No Results Available	Sarcoma	Drug: thalidomide	Interventional	Medicine Branch, Bethesda, Maryland, United States	https://ClinicalTrials.gov/show/NCT00019123
